# Acute toxicity effects of pesticides on predatory snout mites (family Bdellidae)

**DOI:** 10.1101/2023.10.17.562818

**Authors:** Rosemary A. Knapp, Luis Mata, Robert McDougall, Qiong Yang, Ary A. Hoffmann, Paul A. Umina

**Author notes:** Corresponding author: Rosemary A. Knapp.

## Abstract

Predatory mites biologically control a range of arthropod crop pests and are often central to agricultural IPM strategies globally. Conflict between chemical and biological pest control has prompted increasing interest in selective pesticides with fewer off-target impacts on beneficial invertebrates, including predatory mites. However, the range of predatory mite species included in standardised pesticide toxicity assessments does not match the diversity of naturally-occurring species contributing to biocontrol, with most testing carried out on species from the family Phytoseiidae. Here, we aim to bridge this knowledge gap by investigating the impacts of 22 agricultural pesticides on the predatory snout mite *Odontoscirus lapidaria* (Kramer) (family Bdellidae). Using internationally standardised testing methodologies, we identified several active ingredients with minimal impact on *O. lapidaria* mortality, including *Bacillus thuringiensis*, nuclear polyhedrosis virus, flonicamid, afidopyropen, chlorantraniliprole and cyantraniliprole, which may therefore be good candidates for IPM strategies utilising both chemical and biological control. Importantly, we reveal differences between Bdellidae and Phytoseiidae in responses to a number of chemicals, including the miticides diafenthiuron and abamectin, highlighting the risk of making generalisations around acute toxicity based on tests with one beneficial mite family. We also explored the impacts of several pesticides on a second Bdellidae species and found differences in the response to chlorpyrifos compared with *O. lapidaria*, further highlighting the taxon-specific nature of non-target toxicity effects.
