## Supplementary Materials (Tables S1-S5) for "Acute toxicity effects of pesticides on predatory snout mites (family Bdellidae)"

### Sheet: Title Page
Supplementary Materials
Tables S1-S5
Title:	Acute toxicity effects of pesticides on predatory snout mites (family Bdellidae)
Authors:	Rosemary A. Knapp (1), Luis Mata (1,2), Robert McDougall (1), Qiong Yang (3), Ary A. Hoffmann (3), Paul A. Umina (1,3)
Author affiliations:	(1) Cesar Australia, 95 Albert Street, Brunswick, VIC 3056, Australia, (2) School of Agriculture, Food and Ecosystem Sciences, University of Melbourne, Parkville, VIV 3010, Australia, (3) School of BioSciences, Bio21 Institute, The University of Melbourne, Parkville, VIC 3010, Australia
Corresponding author:	rknapp@cesaraustralia.com

### Sheet: Table S1
Collection site	Species	Bioassay ID	Negative control percent mortality (72 HAT)	Active ingredients tested	Rates tested	Number of mites tested (N)
Site A	O. lapidaria	RK_SM2	3.33	Afidopyropen	Low	29
					High	30
				Chlorantraniliprole	Low	30
					High	30
				Dimethoate	Low	30
					High	29
				Emamectin benzoate	Low	30
					High	29
				Gamma-cyhalothrin	Low	30
					High	27
		RK_SM2	3.33	Indoxacarb	Low	30
					High	30
				Pirimicarb	Low	30
					High	30
				Sulfoxaflor	Low	30
					High	30
				Gamma-cyhalothrin	Low	21
					High	21
		RK_SM3	10	Abamectin	Low	30
					High	29
				Diafenthiuron	Low	30
					High	30
				Paraffinic oil	Low	30
					High	29
				Thiodicarb	Low	21
					High	30
				Gamma-cyhalothrin	High	30
		RK_SM4	6.67	Spinetoram	Low	30
					High	30
				Thiodicarb	Low	15
				Chlorpyrifos	Low	30
					High	30
		RK_SM5	0	Alpha-cypermethrin	Low	30
					High	30
				BT	Low	30
					High	30
				Flonicamid	Low	30
					High	30
				Lambda-cyhalothrin	Low	30
					High	30
				NPV	Low	30
					High	30
				Omethoate	Low	30
					High	30
				Gamma-cyhalothrin	High	30
		RK_SM6	0	Bifenthrin	Low	30
					High	30
		RK_SM7	10	Cyantraniliprole	Low	30
					High	30
				Bifenthrin	High	30
Site B	Bdellidae sp. B	RM_SM1	9.09	Abamectin	Low	17
					High	13
				Chlorpyrifos	Low	19
					High	20
				Diafenthiuron	Low	18
					High	13
				Paraffinic oil	Low	22
					High	25
				Spinetoram	Low	24
					High	22

### Sheet: Table S2
	flonicamid	npv	afidopyropen	chlorantraniliprole	cyantraniliprole	indoxacarb	spinetoram	sulfoxaflor	abamectin	paraffinic oil	pirimicarb	emamectin benzoate	thiodicarb	gamma-cyhalothrin	alpha-cypermethrin	diafenthiuron	lambda-cyhalothrin	chlorpyrifos	dimethoate	omethoate	bifenthrin
Bt	nsd	nsd	nsd	nsd	nsd	nsd	nsd	12.091	12.636	15.636	18.091	21.909	60.545	76.636	78.818	81.727	81.818	90.818	90.818	90.818	90.909
flonicamid	-	nsd	nsd	nsd	nsd	nsd	nsd	12.091	12.636	15.636	18.091	21.909	60.545	76.636	78.818	81.727	81.818	90.818	90.818	90.818	90.909
NPV	-	-	nsd	nsd	nsd	nsd	nsd	12.091	12.636	15.636	18.091	21.909	60.545	76.636	78.818	81.727	81.818	90.818	90.818	90.818	90.909
afidopyropen	-	-	-	nsd	nsd	nsd	nsd	nsd	nsd	nsd	nsd	nsd	15.488	19.605	20.163	20.907	20.93	23.233	23.233	23.233	23.256
chlorantraniliprole	-	-	-	-	nsd	nsd	nsd	nsd	nsd	nsd	nsd	nsd	15.488	19.605	20.163	20.907	20.93	23.233	23.233	23.233	23.256
cyantraniliprole	-	-	-	-	-	nsd	nsd	nsd	nsd	nsd	nsd	nsd	15.488	19.605	20.163	20.907	20.93	23.233	23.233	23.233	23.256
indoxacarb	-	-	-	-	-	-	nsd	nsd	nsd	nsd	nsd	nsd	15.488	19.605	20.163	20.907	20.93	23.233	23.233	23.233	23.256
spinetoram	-	-	-	-	-	-	-	nsd	nsd	nsd	nsd	nsd	15.488	19.605	20.163	20.907	20.93	23.233	23.233	23.233	23.256
sulfoxaflor	-	-	-	-	-	-	-	-	nsd	nsd	nsd	nsd	4.657	5.895	6.063	6.287	6.294	6.986	6.986	6.986	6.993
abamectin	-	-	-	-	-	-	-	-	-	nsd	nsd	nsd	4.47	5.658	5.819	6.034	6.04	6.705	6.705	6.705	6.711
paraffinic oil	-	-	-	-	-	-	-	-	-	-	nsd	nsd	3.659	4.632	4.764	4.94	4.945	5.489	5.489	5.489	5.495
pirimicarb	-	-	-	-	-	-	-	-	-	-	-	nsd	3.187	4.033	4.148	4.301	4.306	4.78	4.78	4.78	4.785
emamectin benzoate	-	-	-	-	-	-	-	-	-	-	-	-	2.653	3.359	3.454	3.582	3.586	3.98	3.98	3.98	3.984
thiodicarb	-	-	-	-	-	-	-	-	-	-	-	-	-	nsd	nsd	nsd	nsd	1.478	1.478	1.478	1.479
gamma-cyhalothrin	-	-	-	-	-	-	-	-	-	-	-	-	-	-	nsd	nsd	nsd	1.171	1.171	1.171	1.172
alpha-cypermethrin	-	-	-	-	-	-	-	-	-	-	-	-	-	-	-	nsd	nsd	1.139	1.139	1.139	1.14
diafenthiuron	-	-	-	-	-	-	-	-	-	-	-	-	-	-	-	-	nsd	1.099	1.099	1.099	1.1
lambda-cyhalothrin	-	-	-	-	-	-	-	-	-	-	-	-	-	-	-	-	-	1.098	1.098	1.098	1.099
chlorpyrifos	-	-	-	-	-	-	-	-	-	-	-	-	-	-	-	-	-	-	nsd	nsd	nsd
dimethoate	-	-	-	-	-	-	-	-	-	-	-	-	-	-	-	-	-	-	-	nsd	nsd
omethoate	-	-	-	-	-	-	-	-	-	-	-	-	-	-	-	-	-	-	-	-	nsd

### Sheet: Table S3
Active Ingredient	Rate	HAT	Mean	SD	CI: 2.5%	CI: 97.5%	p(1)	p(2)	p(3)	p(4)
abamectin	Low	24	0.001	0.005	0	0.01	1	0	0	0
		48	0.067	0.044	0.009	0.176	1	0	0	0
		72	0.167	0.068	0.059	0.318	0.96	0.04	0	0
	High	24	0.035	0.033	0.001	0.124	1	0	0	0
		48	0.136	0.063	0.039	0.28	0.985	0.015	0	0
		72	0.483	0.092	0.305	0.663	0.022	0.978	0	0
afidopyropen	Low	24	0.001	0.005	0	0.011	1	0	0	0
		48	0.069	0.046	0.009	0.181	0.999	0.001	0	0
		72	0.139	0.063	0.04	0.284	0.983	0.017	0	0
	High	24	0.001	0.005	0	0.008	1	0	0	0
		48	0.033	0.032	0.001	0.118	1	0	0	0
		72	0.067	0.045	0.009	0.177	1	0	0	0
alpha-cypermethrin	Low	24	0.533	0.09	0.358	0.705	0.004	0.995	0.001	0
		48	0.667	0.086	0.492	0.821	0	0.95	0.05	0
		72	0.833	0.067	0.684	0.941	0	0.285	0.714	0
	High	24	0.833	0.067	0.684	0.94	0	0.285	0.715	0
		48	0.866	0.061	0.727	0.961	0	0.143	0.857	0
		72	0.999	0.006	0.989	1	0	0	0.028	0.972
bifenthrin	Low	24	0.999	0.006	0.989	1	0	0	0.028	0.972
		48	0.999	0.006	0.989	1	0	0	0.026	0.974
		72	0.999	0.005	0.991	1	0	0	0.023	0.977
	High	24	0.987	0.012	0.955	1	0	0	0.456	0.544
		48	1	0.002	0.996	1	0	0	0.009	0.991
		72	1	0.002	0.996	1	0	0	0.009	0.991
Bt	Low	24	0.034	0.033	0.001	0.122	1	0	0	0
		48	0.033	0.032	0.001	0.118	1	0	0	0
		72	0.033	0.032	0.001	0.119	1	0	0	0
	High	24	0.001	0.005	0	0.011	1	0	0	0
		48	0.001	0.006	0	0.01	1	0	0	0
		72	0.001	0.005	0	0.01	1	0	0	0
chlorantraniliprole	Low	24	0.001	0.006	0	0.01	1	0	0	0
		48	0.001	0.005	0	0.01	1	0	0	0
		72	0.068	0.045	0.009	0.177	0.999	0.001	0	0
	High	24	0.001	0.006	0	0.009	1	0	0	0
		48	0.034	0.033	0.001	0.12	1	0	0	0
		72	0.034	0.033	0.001	0.122	1	0	0	0
chlorpyrifos	Low	24	0.999	0.005	0.99	1	0	0	0.025	0.975
		48	0.999	0.006	0.99	1	0	0	0.025	0.975
		72	0.999	0.005	0.991	1	0	0	0.024	0.976
	High	24	0.999	0.005	0.991	1	0	0	0.024	0.976
		48	0.999	0.006	0.989	1	0	0	0.026	0.974
		72	0.999	0.005	0.989	1	0	0	0.027	0.973
cyantraniliprole	Low	24	0.001	0.005	0	0.011	1	0	0	0
		48	0.001	0.005	0	0.01	1	0	0	0
		72	0.066	0.044	0.008	0.173	1	0	0	0
	High	24	0.033	0.032	0.001	0.118	1	0	0	0
		48	0.033	0.032	0.001	0.12	1	0	0	0
		72	0.066	0.044	0.008	0.177	1	0	0	0
diafenthiuron	Low	24	0.001	0.006	0	0.012	1	0	0	0
		48	0.1	0.054	0.021	0.227	0.998	0.002	0	0
		72	0.302	0.083	0.154	0.476	0.514	0.486	0	0
	High	24	0.567	0.088	0.391	0.735	0.001	0.998	0.002	0
		48	0.901	0.054	0.774	0.979	0	0.051	0.946	0.003
		72	0.999	0.006	0.99	1	0	0	0.024	0.976
dimethoate	Low	24	0.999	0.006	0.989	1	0	0	0.026	0.974
		48	0.999	0.005	0.991	1	0	0	0.024	0.976
		72	0.999	0.005	0.989	1	0	0	0.027	0.973
	High	24	0.999	0.006	0.989	1	0	0	0.028	0.972
		48	0.999	0.006	0.988	1	0	0	0.029	0.971
		72	0.999	0.006	0.99	1	0	0	0.025	0.975
emamectin benzoate	Low	24	0.033	0.032	0.001	0.118	1	0	0	0
		48	0.065	0.044	0.009	0.173	1	0	0	0
		72	0.1	0.053	0.022	0.223	0.998	0.002	0	0
	High	24	0.001	0.006	0	0.011	1	0	0	0
		48	0.24	0.078	0.107	0.411	0.788	0.212	0	0
		72	0.518	0.092	0.338	0.694	0.008	0.991	0	0
flonicamid	Low	24	0.001	0.005	0	0.009	1	0	0	0
		48	0.001	0.006	0	0.01	1	0	0	0
		72	0.001	0.006	0	0.011	1	0	0	0
	High	24	0.001	0.006	0	0.011	1	0	0	0
		48	0.001	0.006	0	0.01	1	0	0	0
		72	0.001	0.006	0	0.011	1	0	0	0
gamma-cyhalothrin	Low	24	0.393	0.068	0.265	0.53	0.081	0.919	0	0
		48	0.55	0.068	0.413	0.679	0	1	0	0
		72	0.687	0.064	0.555	0.805	0	0.969	0.031	0
	High	24	0.695	0.044	0.606	0.779	0	0.995	0.005	0
		48	0.843	0.035	0.768	0.904	0	0.116	0.884	0
		72	0.963	0.018	0.92	0.99	0	0	0.975	0.025
indoxacarb	Low	24	0.034	0.033	0.001	0.12	1	0	0	0
		48	0.066	0.044	0.008	0.175	0.999	0.001	0	0
		72	0.1	0.053	0.022	0.225	0.997	0.003	0	0
	High	24	0.001	0.005	0	0.009	1	0	0	0
		48	0.034	0.033	0.001	0.123	1	0	0	0
		72	0.033	0.032	0.001	0.12	1	0	0	0
lambda-cyhalothrin	Low	24	0.133	0.061	0.038	0.272	0.988	0.012	0	0
		48	0.299	0.082	0.151	0.474	0.532	0.468	0	0
		72	0.433	0.088	0.268	0.609	0.063	0.937	0	0
	High	24	0.833	0.067	0.683	0.941	0	0.288	0.712	0
		48	0.899	0.054	0.769	0.977	0	0.053	0.944	0.003
		72	0.966	0.032	0.879	0.999	0	0.002	0.753	0.245
NPV	Low	24	0.001	0.005	0	0.01	1	0	0	0
		48	0.001	0.006	0	0.011	1	0	0	0
		72	0.001	0.005	0	0.009	1	0	0	0
	High	24	0.001	0.005	0	0.01	1	0	0	0
		48	0.001	0.005	0	0.01	1	0	0	0
		72	0.001	0.006	0	0.01	1	0	0	0
omethoate	Low	24	0.867	0.06	0.728	0.961	0	0.135	0.864	0
		48	0.999	0.006	0.99	1	0	0	0.025	0.975
		72	0.999	0.006	0.99	1	0	0	0.025	0.975
	High	24	0.967	0.033	0.878	0.999	0	0.002	0.736	0.262
		48	0.999	0.006	0.989	1	0	0	0.027	0.973
		72	0.999	0.005	0.99	1	0	0	0.024	0.976
paraffinic oil	Low	24	0.033	0.032	0.001	0.117	1	0	0	0
		48	0.067	0.045	0.009	0.178	1	0	0	0
		72	0.066	0.045	0.008	0.177	0.999	0.001	0	0
	High	24	0.069	0.047	0.009	0.186	0.999	0.001	0	0
		48	0.172	0.068	0.063	0.326	0.955	0.045	0	0
		72	0.242	0.078	0.108	0.407	0.777	0.223	0	0
pirimicarb	Low	24	0.001	0.005	0	0.01	1	0	0	0
		48	0.034	0.032	0.001	0.118	1	0	0	0
		72	0.1	0.054	0.023	0.228	0.997	0.003	0	0
	High	24	0.067	0.045	0.009	0.181	1	0	0	0
		48	0.199	0.072	0.078	0.353	0.907	0.093	0	0
		72	0.433	0.089	0.264	0.611	0.067	0.933	0	0
spinetoram	Low	24	0.001	0.005	0	0.009	1	0	0	0
		48	0.001	0.006	0	0.01	1	0	0	0
		72	0.001	0.006	0	0.011	1	0	0	0
	High	24	0.034	0.032	0.001	0.121	1	0	0	0
		48	0.033	0.032	0.001	0.12	1	0	0	0
		72	0.1	0.053	0.022	0.226	0.998	0.002	0	0
sulfoxaflor	Low	24	0.034	0.032	0.001	0.118	1	0	0	0
		48	0.033	0.032	0.001	0.119	1	0	0	0
		72	0.067	0.046	0.008	0.179	0.999	0.001	0	0
	High	24	0.133	0.061	0.04	0.271	0.989	0.011	0	0
		48	0.133	0.061	0.038	0.27	0.99	0.01	0	0
		72	0.134	0.062	0.038	0.277	0.988	0.012	0	0
thiodicarb	Low	24	0.111	0.051	0.032	0.229	0.997	0.003	0	0
		48	0.139	0.057	0.047	0.267	0.991	0.009	0	0
		72	0.335	0.077	0.191	0.493	0.335	0.665	0	0
	High	24	0.501	0.089	0.329	0.674	0.012	0.988	0	0
		48	0.666	0.084	0.49	0.818	0	0.955	0.045	0
		72	0.834	0.068	0.682	0.944	0	0.281	0.719	0

### Sheet: Table S4
	low				high
abamectin		HAT 48	HAT 72			HAT 48	HAT 72
	HAT 24	nsd	15.182		HAT 24	nsd	10.733
	HAT 48	-	nsd		HAT 48	-	3.308
afidopyropen		HAT 48	HAT 72			HAT 48	HAT 72
	HAT 24	nsd	12.636		HAT 24	nsd	6.091
	HAT 48	-	nsd		HAT 48	-	nsd
alpha-cypermethrin		HAT 48	HAT 72			HAT 48	HAT 72
	HAT 24	nsd	nsd		HAT 24	nsd	1.185
	HAT 48	-	nsd		HAT 48	-	1.14
bifenthrin		HAT 48	HAT 72			HAT 48	HAT 72
	HAT 24	nsd	nsd		HAT 24	nsd	nsd
	HAT 48	-	nsd		HAT 48	-	nsd
Bt		HAT 72	HAT 24			HAT 48	HAT 72
	HAT 48	nsd	nsd		HAT 24	nsd	nsd
	HAT 72	-	nsd		HAT 48	-	nsd
chlorantraniliprole		HAT 48	HAT 72			HAT 48	HAT 72
	HAT 24	nsd	nsd		HAT 24	nsd	nsd
	HAT 48	-	nsd		HAT 48	-	nsd
chlorpyrifos		HAT 48	HAT 72			HAT 48	HAT 72
	HAT 24	nsd	nsd		HAT 24	nsd	nsd
	HAT 48	-	nsd		HAT 48	-	nsd
cyantraniliprole		HAT 48	HAT 72			HAT 48	HAT 72
	HAT 24	nsd	nsd		HAT 24	nsd	nsd
	HAT 48	-	nsd		HAT 48	-	nsd
diafenthiuron		HAT 48	HAT 72			HAT 48	HAT 72
	HAT 24	9.091	27.455		HAT 24	1.562	1.731
	HAT 48	-	nsd		HAT 48	-	1.097
dimethoate		HAT 48	HAT 72			HAT 48	HAT 72
	HAT 24	nsd	nsd		HAT 24	nsd	nsd
	HAT 48	-	nsd		HAT 48	-	nsd
emamectin benzoate		HAT 48	HAT 72			HAT 48	HAT 72
	HAT 24	nsd	nsd		HAT 24	21.818	47.091
	HAT 48	-	nsd		HAT 48	-	nsd
flonicamid		HAT 48	HAT 72			HAT 48	HAT 72
	HAT 24	nsd	nsd		HAT 24	nsd	nsd
	HAT 48	-	nsd		HAT 48	-	nsd
gamma-cyhalothrin		HAT 48	HAT 72			HAT 48	HAT 72
	HAT 24	nsd	1.705		HAT 24	nsd	1.366
	HAT 48	-	nsd		HAT 48	-	1.129
indoxacarb		HAT 48	HAT 72			HAT 72	HAT 48
	HAT 24	nsd	nsd		HAT 24	nsd	nsd
	HAT 48	-	nsd		HAT 72	-	nsd
lambda-cyhalothrin		HAT 48	HAT 72			HAT 48	HAT 72
	HAT 24	nsd	nsd		HAT 24	nsd	nsd
	HAT 48	-	nsd		HAT 48	-	nsd
NPV		HAT 48	HAT 72			HAT 48	HAT 72
	HAT 24	nsd	nsd		HAT 24	nsd	nsd
	HAT 48	-	nsd		HAT 48	-	nsd
omethoate		HAT 48	HAT 72			HAT 48	HAT 72
	HAT 24	1.139	1.139		HAT 24	nsd	nsd
	HAT 48	-	nsd		HAT 48	-	nsd
paraffinic oil		HAT 72	HAT 48			HAT 48	HAT 72
	HAT 24	nsd	nsd		HAT 24	nsd	nsd
	HAT 72	-	nsd		HAT 48	-	nsd
pirimicarb		HAT 48	HAT 72			HAT 48	HAT 72
	HAT 24	nsd	9.091		HAT 24	nsd	5.623
	HAT 48	-	nsd		HAT 48	-	nsd
spinetoram		HAT 48	HAT 72			HAT 24	HAT 72
	HAT 24	nsd	nsd		HAT 48	nsd	nsd
	HAT 48	-	nsd		HAT 24	-	nsd
sulfoxaflor		HAT 24	HAT 72			HAT 48	HAT 72
	HAT 48	nsd	nsd		HAT 24	nsd	nsd
	HAT 24	-	nsd		HAT 48	-	nsd
thiodicarb		HAT 48	HAT 72			HAT 48	HAT 72
	HAT 24	nsd	nsd		HAT 24	nsd	1.632
	HAT 48	-	nsd		HAT 48	-	nsd

### Sheet: Table S5
Active Ingredient	Species	Mean	SD	CI: 2.5%	CI: 97.5%
abamectin	Bdellidae sp. B	0.077	0.07	0.002	0.259
	Odontoscirus lapidaria	0.138	0.062	0.041	0.279
chlorpyrifos	Bdellidae sp. B	0.201	0.088	0.061	0.402
	Odontoscirus lapidaria	0.999	0.006	0.99	1
diafenthiuron	Bdellidae sp. B	0.691	0.123	0.425	0.9
	Odontoscirus lapidaria	0.9	0.054	0.773	0.978
paraffinic oil	Bdellidae sp. B	0.2	0.078	0.072	0.371
	Odontoscirus lapidaria	0.172	0.07	0.06	0.329
spinetoram	Bdellidae sp. B	0.182	0.08	0.056	0.364
	Odontoscirus lapidaria	0.033	0.032	0.001	0.118
